# A FUL-SHP-AP2 module regulates fruit development in petunia

**DOI:** 10.64898/2026.03.04.709543

**Authors:** Marian Bemer, Pierre Chambrier, Natali Hernandez Ciro, Patrice Morel, Edelin Roque, Kai Thoris, Eunbae An, Concepción Gómez-Mena, Suzanne Rodrigues Bento, Michiel Vandenbussche

**Affiliations:** Biosystematics group, Wageningen University & Research, Droevendaalsesteeg 1, 6708 PB Wageningen, the Netherlands; Laboratoire de Reproduction et Développement des Plantes, Université de Lyon, ENS de Lyon, UCB Lyon 1, CNRS, INRAE, Lyon 69007, France; Instituto de Biología Molecular y Celular de Plantas (Consejo Superior de Investigaciones Científicas–Universitat Politècnica de València), C/ Ingeniero Fausto Elio s/n, Edif. 8E, 46022 Valencia, Spain

**Keywords:** Fruit development, petunia, pericarp, *FRUITFULL*, *SHATTERPROOF*, *APETALA 2*

## Abstract

Fruit development is a key angiosperm innovation for seed dispersal, yet it remains unclear whether a conserved gene regulatory network operates during early fruit development. We investigated *Petunia × hybrida* homologs of *FRUITFULL* (*FUL*), *SHATTERPROOF* (*SHP*), and *APETALA 2* (*AP2*), transcription factors repeatedly linked to fruit development/ripening. As a model species close to tomato, but producing dry dehiscent fruits like Arabidopsis, petunia is ideal for investigating conserved regulatory mechanisms in early fruit patterning. We used reverse genetics to dissect the roles of the petunia *FUL*, *SHP* and *AP2* homologs in pericarp development. We found that the three petunia *FUL*-like genes redundantly regulate endocarp formation, likely via auxin/brassinosteroid signalling and cell-wall modification. Interestingly, *FBP6* (*SHP-like*) has an opposite effect on endocarp cell morphology, suggesting antagonistic interactions. Mutants in the *AP2-*like *ROB* genes show the most severe pericarp patterning defects, with failure of dehiscence in *rob1/2/3 mutants*. ROB factors repress *FUL*-like activity and, along with FBP6, oppositely regulate auxin/brassinosteroid signalling genes. Our findings uncover a conserved module of antagonistically acting transcription factors (AP2, FUL, SHP co-orthologs) that regulates early pericarp patterning via hormonal signalling, providing a framework for comparative fruit development studies across angiosperms.

**Highlight:** Three key transcription factors in plant reproductive development, FRUITFULL, SHATTERPROOF and APETALA 2, regulate petunia fruit development and together control pericarp patterning in the young fruit.
