## Supplemental Tables 4-6 for "A FUL-SHP-AP2 module regulates fruit development in petunia"

### Sheet: Suppl. Table 4
Suppl. Table 4. Overlapping DEGs in the gynoecium and 7 DAP samples at p<0.05 (Bonferroni)
Locus	Gynoecium fold change	7 DAP fold change	Annotation
Peaxi162Scf00338g00038	217.586	33.2542	Unknown protein
Peaxi162Scf00385g00111	14.8315	5.88941	conserved hypothetical protein [Ricinus communis] gb|EEF52938.1| conserved hypothetical protein [Ricinus communis]
Peaxi162Scf00648g00119	10.1228	6.48414	Integrase-type DNA-binding superfamily protein
Peaxi162Scf00807g00214	8.11173	12.4782	xyloglucan endotransglucosylase/hydrolase 15
Peaxi162Scf00211g00072	7.07576	6.29765	Kidney mitochondrial carrier protein 1
Peaxi162Scf00037g00096	6.98028	6.48896	SRC2-like protein [Capsicum annuum]
Peaxi162Scf00010g01919	6.77197	11.1101	Cysteine proteinases superfamily protein
Peaxi162Scf00111g00032	6.47168	8.96354	xyloglucan endotransglucosylase/hydrolase 15
Peaxi162Scf00211g00128	5.85217	5.23482	hin1 [Nicotiana tabacum]
Peaxi162Scf00469g00528	5.44428	-37.0031	Peroxidase superfamily protein
Peaxi162Scf01019g00112	4.79193	5.12142	Sugar transport protein 1
Peaxi162Scf00070g10021	4.57271	4.70491	conserved hypothetical protein [Ricinus communis] gb|EEF46099.1| conserved hypothetical protein [Ricinus communis]
Peaxi162Scf00599g00043	4.1175	4.29271	Protein of unknown function (DUF793)
Peaxi162Scf00740g00038	3.92582	7.6852	EXORDIUM like 2
Peaxi162Scf01365g00010	3.74974	5.79486	GRAS family transcription factor
Peaxi162Scf00141g00059	3.71541	4.78201	glycerol-3-phosphate acyltransferase 6
Peaxi162Scf00344g00191	3.59891	4.13966	0
Peaxi162Scf00030g00156	3.59442	5.67752	EXORDIUM like 2
Peaxi162Scf00111g00013	3.45782	8.61594	xyloglucan endotransglucosylase/hydrolase 16
Peaxi162Scf00683g00043	3.39848	4.6681	Calcium-binding EF-hand family protein
Peaxi162Scf02113g00007	3.24421	3.78645	Calcium-binding EF-hand family protein
Peaxi162Scf00166g00344	3.13222	3.76693	methyl esterase 11
Peaxi162Scf00109g00129	3.11927	5.3863	Ribosome biogenesis GTPase A
Peaxi162Scf00003g05315	3.0947	3.06726	Unknown protein
Peaxi162Scf00177g10124	3.04397	3.98458	UDP-D-glucuronate 4-epimerase 1
Peaxi162Scf00272g00224	2.98612	3.98426	MLO-like protein 6
Peaxi162Scf00003g00418	2.90288	3.27673	Glucan endo-1,3-beta-glucosidase 14
Peaxi162Scf00447g00015	2.84843	3.85664	Kidney mitochondrial carrier protein 1
Peaxi162Scf00030g00132	2.83412	4.60978	EXORDIUM like 2
Peaxi162Scf01732g00002	2.67295	3.9778	HXXXD-type acyl-transferase family protein
Peaxi162Scf00449g00212	2.3189	6.76304	calcium-transporting ATPase, putative
Peaxi162Scf00030g00133	2.2558	6.14297	EXORDIUM like 2
Peaxi162Scf00815g00121	2.2415	5.44479	NAC domain containing protein 62
Peaxi162Scf00934g00138	2.23243	4.94423	Tetraspanin family protein
Peaxi162Scf00327g00413	2.11237	3.51592	heat shock transcription factor A2
Peaxi162Scf00300g00516	-2.19624	-3.56128	Regulator of Vps4 activity in the MVB pathway protein
Peaxi162Scf01442g00009	-2.20259	-6.70432	2-oxoglutarate (2OG) and Fe(II)-dependent oxygenase superfamily protein
Peaxi162Scf00968g00215	-2.68804	-4.58346	Nucleic acid binding,zinc ion binding,DNA binding, putative isoform 2 [Theobroma cacao] gb|EOX97867.1| Nucleic acid binding,zinc ion binding,DNA binding, putative isoform 2 [Theobroma cacao]
Peaxi162Scf00146g00014	-2.93453	-5.17761	Tetratricopeptide repeat (TPR)-like superfamily protein
Peaxi162Scf01391g00216	-2.95586	-5.25008	Lysine-specific demethylase 3B, putative isoform 1 [Theobroma cacao] gb|EOY28452.1| Lysine-specific demethylase 3B, putative isoform 1 [Theobroma cacao]
Peaxi162Scf00000g00708	-3.13089	-6.10526	Leucine-rich repeat transmembrane protein kinase
Peaxi162Scf00062g00421	-3.59587	-9.0618	LJRHL1-like 1
Peaxi162Scf00040g00187	-3.59757	-5.56705	0
Peaxi162Scf00238g00810	-3.93633	-9.47871	Transketolase
Peaxi162Scf00451g00511	-3.9909	-4.50929	Phosphomethylpyrimidine synthase
Peaxi162Scf00160g01034	-4.27723	-3.33141	Golgi-body localisation protein domain
Peaxi162Scf00059g02110	-4.8419	-21.2774	cationic amino acid transporter 2
Peaxi162Scf00114g00117	-6.86285	-5.31675	phosphoglycerate/bisphosphoglycerate mutase family protein
Peaxi162Scf00773g00013	-7.36272	-120.091	CCHC-type integrase, putative [Theobroma cacao] gb|EOY32483.1| CCHC-type integrase, putative [Theobroma cacao]
Peaxi162Scf00141g00029	-7.72075	-204.325	Protein of unknown function (DUF674)
Peaxi162Scf00809g00418	-7.90383	-6.27704	Unknown protein
Peaxi162Scf00050g02113	-8.65113	-4.40444	Cysteine proteinase inhibitor
Peaxi162Scf01261g00011	-9.46242	-21.9542	Chitinase family protein
Peaxi162Scf00138g00012	-16.7547	-24.9555	0
Peaxi162Scf00114g00310	-16.8623	-25.9183	vacuolar protein sorting 41
Peaxi162Scf00928g00128	-16.979	8.49635	inter-alpha-trypsin inhibitor heavy chain-related
Peaxi162Scf00403g00840	-17.1289	-4.45412	Acidic endochitinase
Peaxi162Scf00160g00102	-17.532	-20.3932	Cytosolic sulfotransferase 12
Peaxi162Scf00091g00169	-24.2746	-29.6589	Unknown protein
Peaxi162Scf00141g00031	-27.9193	-243.853	Protein of unknown function (DUF674)
Peaxi162Scf00454g00221	-39.894	-25.2654	0
Peaxi162Scf00128g01010	-74.9144	-515.5	Chlorophyll a-b binding protein, chloroplastic
Peaxi162Scf01481g00036	-86.1718	-58.7955	Lysine histidine transporter-like 8
Peaxi162Scf00442g00524	-88.168	-37.6466	Ubiquitin-specific protease family C19-related protein
Peaxi162Scf00645g00018	-134.207	-230.867	UPF0184 protein AAEL002161, putative [Theobroma cacao] gb|EOY09649.1| UPF0184 protein AAEL002161, putative [Theobroma cacao]
Peaxi162Scf00154g00045	-161.727	-104.355	conserved hypothetical protein [Ricinus communis] gb|EEF36018.1| conserved hypothetical protein [Ricinus communis]
Peaxi162Scf00047g01129	-268.586	-17.2726	S-adenosyl-L-methionine:salicylic acid carboxyl methyltransferase [Nicotiana alata]
Peaxi162Scf01081g00015	-411.549	-108.556	60S ribosomal protein L13-2
Peaxi162Scf00872g00026	-464.008	-1375.56	Replication protein A 70 kDa DNA-binding subunit B
Peaxi162Scf00106g01215	-488.97	-239.407	purple acid phosphatase 15
Peaxi162Scf01016g00111	-637.581	-328.999	Unknown protein
Peaxi162Scf00369g00015	-4790.43	-83.7694	Plant protein of unknown function (DUF641)

### Sheet: Suppl. Table 5a
		Supplementary Table 5a
		GO enrichment analysis for the 7 DAP DEGs for which a close Arabidopsis homolog was assigned.
		Analysis Type:	PANTHER Overrepresentation Test (Released 20240807)
		Annotation Version and Release Date:	GO Ontology database DOI: 10.5281/zenodo.12173881 Released 2024-06-17
		Analyzed List:	upload_1 (Arabidopsis thaliana)
		Reference List:	Arabidopsis thaliana (all genes in database)
		Test Type:	FISHER
		Correction:	BONFERRONI
		GO biological process	#	#	Expected	plus/minus	Fold enrichment	p-value
		regulation of pollen tube growth (GO:0080092)	40	10	1.29	+	7.78	1.09E-03
		regulation of unidimensional cell growth (GO:0051510)	82	13	2.64	+	4.93	5.70E-03
		pectin catabolic process (GO:0045490)	98	14	3.15	+	4.45	8.37E-03
		regulation of cell morphogenesis (GO:0022604)	109	14	3.50	+	4.00	2.97E-02
		protein autophosphorylation (GO:0046777)	169	21	5.43	+	3.87	3.58E-04
		pectin metabolic process (GO:0045488)	169	20	5.43	+	3.68	1.57E-03
		galacturonan metabolic process (GO:0010393)	170	20	5.46	+	3.66	1.73E-03
		cellular response to hypoxia (GO:0071456)	237	27	7.62	+	3.54	3.94E-05
		cellular response to decreased oxygen levels (GO:0036294)	239	27	7.68	+	3.52	4.71E-05
		cellular response to oxygen levels (GO:0071453)	240	27	7.71	+	3.50	5.15E-05
		regulation of anatomical structure morphogenesis (GO:0022603)	197	22	6.33	+	3.47	1.19E-03
		response to hypoxia (GO:0001666)	264	28	8.48	+	3.30	1.02E-04
		response to decreased oxygen levels (GO:0036293)	268	28	8.61	+	3.25	1.40E-04
		response to oxygen levels (GO:0070482)	270	28	8.68	+	3.23	1.64E-04
		cell wall modification (GO:0042545)	176	18	5.66	+	3.18	4.47E-02
		cell wall organization (GO:0071555)	297	30	9.55	+	3.14	1.01E-04
		positive regulation of response to stimulus (GO:0048584)	291	28	9.35	+	2.99	7.88E-04
		pollen tube development (GO:0048868)	224	21	7.20	+	2.92	3.51E-02
		external encapsulating structure organization (GO:0045229)	360	33	11.57	+	2.85	2.22E-04
		polysaccharide metabolic process (GO:0005976)	445	40	14.30	+	2.80	1.65E-05
		cell wall organization or biogenesis (GO:0071554)	540	48	17.35	+	2.77	7.21E-07
		multi-multicellular organism process (GO:0044706)	292	26	9.38	+	2.77	8.86E-03
		pollination (GO:0009856)	292	26	9.38	+	2.77	8.86E-03
		unidimensional cell growth (GO:0009826)	306	27	9.83	+	2.75	6.85E-03
		developmental growth involved in morphogenesis (GO:0060560)	353	29	11.34	+	2.56	1.22E-02
		cell morphogenesis (GO:0000902)	393	31	12.63	+	2.45	2.00E-02
		cell growth (GO:0016049)	411	32	13.21	+	2.42	1.60E-02
		developmental growth (GO:0048589)	412	31	13.24	+	2.34	3.77E-02
		positive regulation of RNA biosynthetic process (GO:1902680)	475	35	15.27	+	2.29	2.27E-02
		positive regulation of DNA-templated transcription (GO:0045893)	475	35	15.27	+	2.29	2.27E-02
		phyllome development (GO:0048827)	539	38	17.32	+	2.19	2.67E-02
		shoot system development (GO:0048367)	791	55	25.42	+	2.16	2.73E-04
		regulation of developmental process (GO:0050793)	875	59	28.12	+	2.10	2.51E-04
		phosphorylation (GO:0016310)	723	48	23.24	+	2.07	7.70E-03
		carbohydrate metabolic process (GO:0005975)	943	62	30.31	+	2.05	3.86E-04
		regulation of response to stimulus (GO:0048583)	847	54	27.22	+	1.98	6.22E-03
		response to external stimulus (GO:0009605)	1420	89	45.64	+	1.95	4.53E-06
		biological process involved in interspecies interaction between organisms (GO:0044419)	1223	76	39.31	+	1.93	1.24E-04
		response to external biotic stimulus (GO:0043207)	1209	75	38.86	+	1.93	1.68E-04
		response to other organism (GO:0051707)	1209	75	38.86	+	1.93	1.68E-04
		response to biotic stimulus (GO:0009607)	1212	75	38.95	+	1.93	1.78E-04
		response to endogenous stimulus (GO:0009719)	1386	84	44.54	+	1.89	8.04E-05
		response to oxygen-containing compound (GO:1901700)	1575	95	50.62	+	1.88	1.05E-05
		positive regulation of biological process (GO:0048518)	1239	75	39.82	+	1.88	4.12E-04
		response to lipid (GO:0033993)	892	54	28.67	+	1.88	2.94E-02
		response to chemical (GO:0042221)	2711	162	87.13	+	1.86	1.76E-11
		response to hormone (GO:0009725)	1376	82	44.22	+	1.85	1.97E-04
		anatomical structure morphogenesis (GO:0009653)	990	59	31.82	+	1.85	1.54E-02
		cellular response to chemical stimulus (GO:0070887)	1114	66	35.80	+	1.84	5.86E-03
		response to abiotic stimulus (GO:0009628)	2254	132	72.44	+	1.82	3.99E-08
		plant organ development (GO:0099402)	1148	67	36.89	+	1.82	8.30E-03
		defense response (GO:0006952)	1108	63	35.61	+	1.77	3.28E-02
		regulation of DNA-templated transcription (GO:0006355)	2076	116	66.72	+	1.74	1.18E-05
		regulation of RNA biosynthetic process (GO:2001141)	2078	116	66.78	+	1.74	1.67E-05
		developmental process involved in reproduction (GO:0003006)	1537	83	49.40	+	1.68	1.29E-02
		regulation of RNA metabolic process (GO:0051252)	2184	117	70.19	+	1.67	1.17E-04
		response to stimulus (GO:0050896)	5862	310	188.39	+	1.65	2.68E-18
		response to stress (GO:0006950)	3460	178	111.20	+	1.60	3.29E-07
		regulation of nucleobase-containing compound metabolic process (GO:0019219)	2273	117	73.05	+	1.60	1.13E-03
		reproductive process (GO:0022414)	1820	93	58.49	+	1.59	2.62E-02
		developmental process (GO:0032502)	3192	162	102.59	+	1.58	9.30E-06
		anatomical structure development (GO:0048856)	3088	154	99.24	+	1.55	7.53E-05
		multicellular organismal process (GO:0032501)	2923	145	93.94	+	1.54	3.16E-04
		cellular response to stimulus (GO:0051716)	2685	129	86.29	+	1.49	1.01E-02
		regulation of primary metabolic process (GO:0080090)	2611	124	83.91	+	1.48	3.06E-02
		regulation of biosynthetic process (GO:0009889)	2781	130	89.38	+	1.45	3.27E-02
		biological regulation (GO:0065007)	5704	256	183.32	+	1.40	1.09E-05
		regulation of biological process (GO:0050789)	5374	242	172.71	+	1.40	3.01E-05
		regulation of cellular process (GO:0050794)	4787	212	153.85	+	1.38	1.41E-03
		cellular process (GO:0009987)	10829	427	348.03	+	1.23	1.23E-04
		Unclassified (UNCLASSIFIED)	5757	189	185.02	+	1.02	0.00E00
		nucleobase-containing compound biosynthetic process (GO:0034654)	1336	18	42.94	-	.42	4.18E-02
		nucleobase-containing compound metabolic process (GO:0006139)	2301	28	73.95	-	.38	8.13E-07
		RNA metabolic process (GO:0016070)	1452	16	46.66	-	.34	4.14E-04
		nucleic acid metabolic process (GO:0090304)	1884	19	60.55	-	.31	5.09E-07
		gene expression (GO:0010467)	1910	18	61.38	-	.29	6.77E-08
		translation (GO:0006412)	538	1	17.29	-	.06	2.06E-03

### Sheet: Suppl. Table 5b
		Supplementary Table 5b
		GO enrichment analysis for the gynoecium DEGs for which a close Arabidopsis homolog was assigned.
		Analysis Type:	PANTHER Overrepresentation Test (Released 20240807)
		Annotation Version and Release Date:	GO Ontology database DOI: 10.5281/zenodo.12173881 Released 2024-06-17
		Analyzed List:	upload_1 (Arabidopsis thaliana)
		Reference List:	Arabidopsis thaliana (all genes in database)
		Test Type:	FISHER
		Correction:	BONFERRONI
		GO biological process	#	#	Expected	plus/minus	Fold enrichment	p-value
		cellular response to hypoxia (GO:0071456)	237	16	1.73	+	9.23	7.01E-08
		cellular response to decreased oxygen levels (GO:0036294)	239	16	1.75	+	9.15	7.96E-08
		cellular response to oxygen levels (GO:0071453)	240	16	1.76	+	9.11	8.47E-08
		response to stress (GO:0006950)	3460	60	25.31	+	2.37	3.33E-07
		response to hypoxia (GO:0001666)	264	16	1.93	+	8.28	3.50E-07
		response to abiotic stimulus (GO:0009628)	2254	46	16.49	+	2.79	3.66E-07
		response to decreased oxygen levels (GO:0036293)	268	16	1.96	+	8.16	4.37E-07
		response to oxygen levels (GO:0070482)	270	16	1.98	+	8.10	4.88E-07
		cellular response to stress (GO:0033554)	1187	26	8.68	+	2.99	1.76E-03
		response to oxygen-containing compound (GO:1901700)	1575	29	11.52	+	2.52	1.22E-02
		response to external stimulus (GO:0009605)	1420	27	10.39	+	2.60	1.51E-02
		cellular response to chemical stimulus (GO:0070887)	1114	23	8.15	+	2.82	2.16E-02

### Sheet: Suppl. Table 6
Supplementary Table 6. Interesting DEGs in the gynoecium(upper table) and at 7 DAP fruit (lower table).
In the 7 DAP table, colors indicate different gene categories. i) Light yellow, (secondary) cell-wall formation; ii) purple, lignin biosynthesis; ii) light green, hormone signalling; iv) blue, transcription factors.
From 0 DAP:
FDR p-value	Bonferroni	#geneID	#FuncDescription	RPKM quad-ful1	RPKM quad-ful2	RPKM quad-ful3	RPKM WT1	RPKM WT2	RPKM WT3	#BlastHit			Annotation of closest Arabidopsis homolog
0.00731534	1	Peaxi162Scf00066g00009	1-aminocyclopropane-1-carboxylate oxidase 5	1.46115	0.694877	0.811136	2.31858	4.53339	3.01953	AT1G77330			ACC oxidase 5, similar to 1-aminocyclopropane-1-carboxylate oxidase GI:3386565 from (Sorghum bicolor)
1.71509e-12	4.62511e-11	Peaxi162Scf01019g00112	Sugar transport protein 1	1.56595	2.66597	2.0174	8.04251	10.5344	11.5905	AT1G11260			Encodes a H+/hexose cotransporter.
7.34178e-05	0.015674	Peaxi162Scf00385g00415	Auxin efflux carrier family protein	6.37525	7.02126	4.55513	0.521063	1.05148	2.22151	AT1G20925.1			PILS1, Member of family of proteins that are similar to PIN auxin transporter.
0.0034241	1	Peaxi162Scf00006g00329	Auxin-responsive family protein	4.03667	3.88393	4.2923	1.66602	1.69374	1.12426	AT3G25290.1			Cytochrome b561 and DOMON domain (CYBDOM) protein involved in iron homeostasis.
0.00528897	1	Peaxi162Scf00747g00018	auxin response factor 11	3.88483	2.47341	2.14849	0.934906	1.18075	1.03732	AT2G46530.3			auxin response factor 11
0.00633796	1	Peaxi162Scf00064g00329	BES1/BZR1 homolog 1	6.88167	4.82932	3.59531	14.1701	9.45359	10.6558	AT3G50750 (BEH1)	BZR1 (At1g75080), BES1 (At1g19350), BEH1 (At3g50750), BEH2 (At4g36780), BEH3 (At4g18890) and BEH4 (At1g78700)		BZR1/BES1 family protein; together with BEH2 plays an important role in the functional interaction between BZR1/BES1 family transcription factors.
ns	ns	Peaxi162Scf01416g00118	IAA14	6.54895	7.81586	31.3101	28.1362	13.316	26.0298	AT4G14550	Only significant in qPCR (see Fig. 6C)		IAA14 is a member of the Aux/IAA protein family
From 7 DAP:
FDR p-value	Bonferroni	#geneID	#FuncDescription	RPKM quad-ful1	RPKM quad-ful2	RPKM quad-ful3	RPKM WT1	RPKM WT2	RPKM WT3
1.03542e-23	5.74581e-23	Peaxi162Scf01181g00022	SKU5, Regulation of cell-wall structure	3.20147	1.25241	1.65433	35.5109	28.7078	23.6539	AT1G55570.1			SKU5 similar 12
1.5453e-28	3.43011e-28	Peaxi162Scf00549g00028	IRX15-L, Xylan biosynthesis and deposition	113.995	133.15	63.0118	6.06702	4.43155	3.66817	AT5G67210.1			Encode a DUF579 (domain of unknown function 579) containing protein essential for normal xylan synthesis and deposition in the secondary cell wall.
4.12195e-25	1.8299e-24	Peaxi162Scf00442g00524	SHOU4-like, Transmembrane protein, Cellulose synthese localisation	10.6853	n.d.	10.6143	0.640512	0.198198	0.458186	AT4G22290.1			Paralog of SHOU4-like. Predicted transmembrane protein
7.69375e-12	0.000327681	Peaxi162Scf00919g00022	Polygalacturonase	5.19173	8.18494	4.422	24.4996	29.8359	21.2359	gb|EXB56004.1|			Annotation based on Morus notabilis; no homolog in Arabidopsis
7.78521e-09	3.07328e-15	Peaxi162Scf00006g00098	myb domain protein 107	7.33283	3.46741	9.38371	112.855	103.563	43.6964	AT3G02940.1			Encodes a putative transcription factor (MYB107). MYB107 activates suberin biosynthesis.
1.31631e-05	9.30741e-10	Peaxi162Scf03779g00019	myb domain protein 3	1.35002	1.30791	2.63731	15.2194	12.8622	13.5865	AT1G22640.1			MYB-type transcription factor (MYB3) that represses phenylpropanoid biosynthesis gene expression protein_coding MYB DOMAIN PROTEIN 3 (MYB3) MYB DOMAIN PROTEIN 3 (MYB3);ARABIDOPSIS THALIANA MYB DOMAIN PROTEIN 3 (ATMYB3)
0.000537428	1.97866e-06	Peaxi162Scf00007g02122	myb domain protein 15	0.297198	0.0919431	0.248822	6.21059	5.43465	1.72074	AT3G23250.1			Member of the R2R3 factor gene family. Key regulator of lignin biosynthesis in effector-triggered immunity protein_coding MYB DOMAIN PROTEIN 15 (MYB15) MYB DOMAIN PROTEIN 15 (ATMYB15);MYB DOMAIN PROTEIN 15 (MYB15); (ATY19)
0.00142167	0.00842947	Peaxi162Scf00305g00045	myb domain protein 43	3.49788	2.13747	2.50326	19.7049	9.99101	6.80219	AT5G16600.1			Encodes a transcriptional regulator that directly activates lignin biosynthesis genes and phenylalanine biosynthesis genes during secondary wall formation. protein_coding MYB DOMAIN PROTEIN 43 (MYB43) MYB DOMAIN PROTEIN 43 (AtMYB43);MYB DOMAIN PROTEIN 43 (MYB43)
0.00387277	0.623903	Peaxi162Scf00452g00412	myb domain protein 58	21.2428	10.8381	10.0528	4.85819	3.14724	5.34773	AT1G16490.1			Member of the R2R3 factor gene family. protein_coding MYB DOMAIN PROTEIN 58 (MYB58) MYB DOMAIN PROTEIN 58 (MYB58);MYB DOMAIN PROTEIN 58 (AtMYB58)
4.07545e-17	1	Peaxi162Scf00543g00414	myb domain protein 15	3.83402	1.71927	3.1397	9.01261	13.984	8.53216	AT3G23250.1			Member of the R2R3 factor gene family. Key regulator of lignin biosynthesis in effector-triggered immunity protein_coding MYB DOMAIN PROTEIN 15 (MYB15) MYB DOMAIN PROTEIN 15 (ATMYB15);MYB DOMAIN PROTEIN 15 (MYB15); (ATY19)
6.36544e-11	1	Peaxi162Scf00102g01226	myb domain protein 42	14.9504	12.5859	20.5931	7.72869	4.40314	6.37294	AT4G12350.1			Encodes a transcriptional regulator that directly activates lignin biosynthesis genes and phenylalanine biosynthesis genes during secondary wall formation. protein_coding MYB DOMAIN PROTEIN 42 (MYB42) MYB DOMAIN PROTEIN 42 (MYB42);MYB DOMAIN PROTEIN 42 (AtMYB42)
5.88973e-09	1.33437e-15	Peaxi162Scf01416g00118	Auxin-responsive protein IAA14	1.39219	0.70561	1.30198	13.2803	12.7613	14.1599	AT4G14550			IAA14 is a member of the Aux/IAA protein family. Involved in lateral root development. Gain of function mutation decreases auxin-inducible gene expression. Protein is localized to the nucleus. Expressed in stele and root tip epidermis. Functions as a negative regulator of ARF7/19. protein_coding
2.48162e-06	9.67862e-09	Peaxi162Scf00572g00812	Auxin-responsive protein IAA16	2.34236	1.99827	0.346656	15.4734	16.4087	14.347	AT3G04730			early auxin-induced (IAA16) protein_coding INDOLEACETIC ACID-INDUCED PROTEIN 16 (IAA16) INDOLEACETIC ACID-INDUCED PROTEIN 16 (IAA16)
0.00655623	1.45421e-06	Peaxi162Scf01416g00119	Auxin-responsive protein IAA4	6.08465	5.27797	1.31343	22.6396	30.0253	28.6467	AT5G43700			Auxin inducible protein similar to transcription factors. protein_coding AUXIN INDUCIBLE 2-11 (ATAUX2-11) INDOLE-3-ACETIC ACID INDUCIBLE 4 (IAA4);AUXIN INDUCIBLE 2-11 (ATAUX2-11)
0.00432146	0.00130826	Peaxi162Scf01311g00016	Auxin-induced protein IAA4	6.56189	7.20883	5.14625	26.2057	22.3736	23.1454	AT5G43700			Auxin inducible protein similar to transcription factors. protein_coding AUXIN INDUCIBLE 2-11 (ATAUX2-11) INDOLE-3-ACETIC ACID INDUCIBLE 4 (IAA4);AUXIN INDUCIBLE 2-11 (ATAUX2-11)
5.31812e-12	1	Peaxi162Scf00683g00461	Auxin efflux carrier family protein	3.11094	7.3494	0.699812	12.3752	11.1125	11.8345	AT1G73590.1		PIN1	Encodes an auxin efflux carrier involved in shoot and root development. It is involved in the maintenance of embryonic auxin gradients. Loss of function severely affects organ initiation, pin1 mutants are characterised by an inflorescence meristem that does not initiate any flowers, resulting in the formation of a naked inflorescence stem. PIN1 is involved in the determination of leaf shape by ac…
	1	Peaxi162Scf00253g01129	Auxin efflux carrier family protein	1.45566	3.33294	0.266595	5.1851	6.30083	6.38187	AT1G70940.1		PIN3	A regulator of auxin efflux and involved in differential growth. PIN3 is expressed in gravity-sensing tissues, with PIN3 protein accumulating predominantly at the lateral cell surface. PIN3 localizes to the plasma membrane and to vesicles. In roots, PIN3 is expressed without pronounced polarity in tiers two and three of the columella cells, at the basal side of vascular cells, and to the lateral …
5.90309e-12	6.07939e-10	Peaxi162Scf00207g01541	auxin-repressed protein-like protein [Nicotiana tabacum]	0.721689	0.237827	0.490379	7.63004	6.53428	5.38034	AT1G54070			Dormancy/auxin associated family protein;(source:Araport11) protein_coding
5.30482e-06	0.000276005	Peaxi162Scf00112g01217	BES1/BZR1 homolog 4	11.1647	7.01458	8.14531	29.5239	41.8376	28.7913	AT1G78700.1		BEH4	BES1/BZR1 homolog 4;(source:Araport11) protein_coding BES1/BZR1 HOMOLOG 4 (BEH4) BES1/BZR1 HOMOLOG 4 (BEH4)
5.40367e-05	0.183907	Peaxi162Scf01327g00017	Brassinosteroid signalling positive regulator (BZR1) family protein	14.4879	20.1751	16.0843	39.476	40.8054	47.5349	AT1G75080.1		BZR1	Encodes a positive regulator of the brassinosteroid (BR) signalling pathway that mediates both downstream BR responses and negative feedback regulation of BR biosynthesis. There is evidence for phosphorylation-dependent nucleocytoplasmic shuttling of BZR1. GSK3-like kinases (including BIN2), 14-3-3 proteins, and the phosphatase BSU1 seem to participate in this process. Phosphorylation also appear…
0.000408637	0.00306742	Peaxi162Scf00021g00016	MADS-box transcription factor FBP21 [Petunia x hybrida]	1.61535	0.828511	4.2352	0.0403784	0	0.0441761	AT2G45660		SOC1-like	Controls flowering and is required for CO to promote flowering. It acts downstream of FT. Overexpression of (SOC1) AGL20 suppresses not only the late flowering of plants that have functional FRI and FLC alleles but also the delayed phase transitions during the vegetative stages of development. AGL20/SOC1 acts with AGL24 to promote flowering and inflorescence meristem identity.AGL20 upregulates ex…
0.00330214	0.0432602	Peaxi162Scf00126g00911	MADS box protein [Nicotiana tabacum]	0.27093	0.117343	0.211708	1.50978	1.22502	1.44531	AT2G03060		MIKC* (AGL30)	Encodes a member of the MIKC (MADS box, Keratin binding domain, and C terminal domain containing )family of transcriptional regulators. AGL30 is expressed in pollen.It forms heterodimers with other MICK family members. protein_coding AGAMOUS-LIKE 30 (AGL30) AGAMOUS-LIKE 30 (AGL30)
2.619e-07	0.450352	Peaxi162Scf00454g00519	MADS-box transcription factor 47	3.448	4.8697	4.39289	0	0	0	AT4G24540		AGL24-like	Encodes a MADS-box protein involved in flowering. Regulates the expression of SOC1 and is also upregulated by SOC1. Binds with IMK3 kinase domain. Phosphorylated by IMK3; likely to be a target for IMK3 kinase domain. protein_coding AGAMOUS-LIKE 24 (AGL24) AGAMOUS-LIKE 24 (AGL24)
0.0017069	1	Peaxi162Scf00023g02811	MADS-box protein 15 [Petunia x hybrida]	25.2267	15.361	8.73473	6.55419	4.21846	5.96597	AT5G65060		MAF3-like	MADS domain protein - flowering regulator that is closely related to FLC protein_coding MADS AFFECTING FLOWERING 3 (MAF3) MADS AFFECTING FLOWERING 3 (MAF3); (FCL3);AGAMOUS-LIKE 70 (AGL70)
4.55898e-06	1	Peaxi162Scf01184g00135	Homeobox protein knotted-1-like 3	7.27533	6.51138	8.49608	16.6008	20.5929	17.2694	AT5G25220		KNAT3	A member of class II knotted1-like homeobox gene family (together with KNAT4 and KNAT5). Expressed in: hypocotyl-root boundary, anther-filament junction in flowers, ovule-funiculus and peduncle-silique boundaries, petioles and root. Light-regulated expression with differential response to red/far-red light. KNAT3 promoter activity showed cell-type specific pattern along longitudinal root axis, re…
1.69515e-05	0.00259567	Peaxi162Scf00428g01020	basic helix-loop-helix (bHLH) DNA-binding superfamily protein	2.65985	2.06549	4.25136	8.52381	16.4769	14.9934	AT2G42280.1		FBH4, regulator of flowering time	#N/A
0.0057775	0.0112882	Peaxi162Scf00016g00625	basic helix-loop-helix (bHLH) DNA-binding superfamily protein	4.76557	2.87774	3.53589	0.892279	0.459611	0.761913	AT3G07340.1		CIB1, CRY-interacting regulator of flowering time	basic helix-loop-helix (bHLH) DNA-binding superfamily protein;(source:Araport11) protein_coding CRY2-INTERACTING BHLH 3 (CIB3) CRY2-INTERACTING BHLH 3 (CIB3)
0.00631931	1	Peaxi162Scf00285g00230	basic helix-loop-helix (bHLH) DNA-binding superfamily protein	3.31608	3.68346	0.753912	8.0647	8.02848	8.43701	AT3G57800.2		PHY-interacting, regulator of hypocotyl elongation	#N/A
1.12396e-09	1	Peaxi162Scf00345g00021	basic helix-loop-helix (bHLH) DNA-binding superfamily protein	3.58704	1.29466	1.87234	4.63311	6.90746	6.70589	AT1G01260.1		bHLH13, negative regulator of JA response	bHLH13 interacts with JAZ proteins, and functions redundantly with bHLH3, bHLH14 and bHLH17 to negatively regulate jasmonate responses. protein_coding JASMONATE ASSOCIATED MYC2 LIKE 2 (JAM2) (BHLH13); (BHLH013);JASMONATE ASSOCIATED MYC2 LIKE 2 (JAM2)
0.000135141	2.3327e-07	Peaxi162Scf00207g01146	basic helix-loop-helix (bHLH) DNA-binding superfamily protein	5.88779	3.1393	24.2238	0.974475	0.213043	0.417181	AT3G21330.1		unknown	basic helix-loop-helix (bHLH) DNA-binding superfamily protein;(source:Araport11) protein_coding
0.00142797	0.124789	Peaxi162Scf00001g00534	squamosa promoter binding protein-like 10	0.341726	0.30274	0.72826	6.43289	1.98829	1.51735	AT1G27370.1		SPL11, proper development of lateral organs	In conjunction with SPL11 and SPL2, SPL10 redundantly controls proper development of lateral organs in association with shoot maturation in the reproductive phase. SPL2, SPL10, and SPL11, suppress root regeneration with age by inhibiting wound-induced auxin biosynthesis. SPL10 also controls lamina shape during vegetative development. protein_coding SQUAMOSA PROMOTER BINDING PROTEIN-LIKE 10 (SPL10…
0.00143495	1	Peaxi162Scf00031g01525	squamosa promoter binding protein-like 14	22.7741	19.7028	8.83091	48.8633	44.33	41.2093	AT1G20980.1		SPL4, flowering time regulator (Jung et al., 2016)	Encodes a nuclear plant-specific protein with features characteristic of a transcriptional regulator, including a nuclear localization signal sequence, a plant-specific DNA binding domain (the SBP box), and a protein interaction motif (ankyrin repeats). It unctions as a transcriptional regulator that plays a role not only in sensitivity to FB1, but also in the development of normal plant architec…
0.00057594	1	Peaxi162Scf00164g00523	squamosa promoter binding protein-like 1	14.3758	15.9443	11.7887	30.132	37.2581	37.0339	AT2G47070.1		thermotolerance	member of SPL gene family, encodes DNA binding proteins and putative transcription factors. All have the SBP-box, which encodes the SBP-domain, required for and sufficient for interaction with DNA. protein_coding SQUAMOSA PROMOTER BINDING PROTEIN-LIKE 1 (SPL1) SQUAMOSA PROMOTER BINDING PROTEIN-LIKE 1 (SPL1)
0.00184886	0.679477	Peaxi162Scf00096g00099	AP2/B3 transcription factor family protein	4.57662	4.62512	4.598	14.4493	12.2411	14.1323	AT1G25560.1		NGAL1	Encodes a member of the RAV transcription factor family that contains AP2 and B3 binding domains. Involved in the regulation of flowering under long days. Loss of function results in early flowering. Overexpression causes late flowering and repression of expression of FT. Novel transcriptional regulator involved in ethylene signaling. Promoter bound by EIN3. EDF1 in turn, binds to promoter elemen…
	6.87913e-10	Peaxi162Scf00557g00051	AP2 domain class transcription factor [Malus domestica]	1.08902	0.186185	0.839774	9.85427	11.6074	12.9254	AT5G52020			encodes a member of the DREB subfamily A-4 of ERF/AP2 transcription factor family. The protein contains one AP2 domain. There are 17 members in this subfamily including TINY. protein_coding
	1	Peaxi162Scf00240g01429	PHD finger protein ALFIN-LIKE 5	3.93691	3.94938	4.91989	0	0	0	AT5G20510			Encodes a member of the Alfin1-like family of nuclear-localized PHD (plant homeodomain) domain containing proteins. All AL proteins except AL3 bind to di- or trimethylated histone H3 (H3K4me3/2). Members of this family include: AT5G05610 (AL1), AT3G11200 (AL2), AT3G42790 (AL3), AT5G26210 (AL4), AT5G20510 (AL5), AT2G02470 (AL6), AT1G14510 (AL7). protein_coding ALFIN-LIKE 5 (AL5) ALFIN-LIKE 5 (AL5)
